# Evaluation of a multiplexed tiling PCR scheme for whole-genome amplification of hepatitis B virus using Oxford Nanopore sequencing

**DOI:** 10.64898/2026.03.28.714721

**Authors:** Jon Bråte, Eugenia Giovanna Grande, Benedikte Nevjen Pedersen, Torstein Gjølgali Frengen, Kathrine Stene-Johansen

## Abstract

Here we evaluated the performance of a previously published tiling PCR primer scheme by Ringlander et al. (2022) for whole-genome amplification of Hepatitis B virus (HBV) in combination with Oxford Nanopore sequencing. The primer set originally developed for Ion Torrent sequencing was adapted by removing platform-specific adapters and tested using clinical serum or plasma samples submitted for routine HBV genotyping and resistance testing. Two multiplexing strategies were compared: a single PCR pool containing all primers and a two-pool strategy with non-overlapping amplicons. Sequencing reads were processed using a Nanopore analysis pipeline, and genome coverage and amplicon performance were compared across samples spanning a wide Ct range and representing HBV genotypes A–E.

Across all samples, the median genome coverage was approximately 50%, although recovery varied widely, ranging from complete failure to nearly full genomes. Combining all primers into a single PCR reaction, or separating overlapping amplicons into different reactions, had little overall impact on genome recovery, and no consistent differences between the two pooling strategies were observed. In contrast, amplification efficiency differed markedly between individual amplicons. Amplicons 1–5 generally produced higher sequencing depth, whereas amplicons 6–10 frequently showed low coverage and contributed to incomplete genome recovery. Genome coverage was strongly associated with Ct values, with higher coverage observed in samples with lower Ct values, while coverage was broadly similar across genotypes.

These results demonstrate that the Ringlander et al. primer scheme can be adapted for multiplex PCR and Nanopore sequencing of HBV, but uneven amplicon performance limits consistent full-genome recovery and highlights the need for further optimization of HBV tiling PCR designs.
