## Supplementary table S1 for "Evaluation of a multiplexed tiling PCR scheme for whole-genome amplification of hepatitis B virus using Oxford Nanopore sequencing"

### Sheet: S1
Run	Barcode	Sample_ID	Pooling_strategy	Ct_value	Sanger_genotype	Raw_read_count	Human_reads_removed	Human_pct	Mapped_read_count	Mapped_pct	Kraken_classified_reads	Coverage_breadth
HBV9	03	862	Ringlander-2	11.43	A	24755	1	0	19557	79	24149	66.8805
HBV9	11	987	Ringlander-2	11.15	C	25916	0	0	20853	80.46	25466	61.4727
HBV9	13	855	Ringlander-2	12.38	D	19301	0	0	18117	93.87	18744	86.7705
HBV9	18	680	Ringlander-2	13.5	E	8288	1	0.01	7420	89.53	8041	68.561
HBV10	01	956	Ringlander-2	22.96	B	73178	10934	14.94	48337	66.05	58960	62.2059
HBV10	02	842	Ringlander-2	17.15	D	64736	26	0.04	60494	93.45	61831	98.5029
HBV10	03	907	Ringlander-2	23.01	E	18104	65	0.36	11323	62.54	13324	30.553
HBV10	04	877	Ringlander-2	21.47	A	69634	157	0.23	60662	87.12	67523	67.2166
HBV10	05	996	Ringlander-2	26.87	D	15726	2327	14.8	11168	71.02	11317	46.2267
HBV10	06	662	Ringlander-2	13.35	A	31548	78	0.25	24887	78.89	30076	74.7938
HBV10	07	796	Ringlander-2	13.04	B	25213	8	0.03	20134	79.86	23900	50.718
HBV10	08	677	Ringlander-2	15.46	C	30517	13	0.04	26515	86.89	29480	53.2844
HBV10	09	688	Ringlander-2	25.73	C	57364	900	1.57	41087	71.63	51605	64.3752
HBV10	10	624	Ringlander-2	20.56	A	35700	301	0.84	29253	81.94	33401	41.7965
HBV10	11	890	Ringlander-2	22.66	A	34665	136	0.39	26728	77.1	32090	49.8014
HBV10	12	885	Ringlander-2	22.03	E	39551	1135	2.87	32850	83.06	37196	61.8393
HBV10	13	935	Ringlander-2	27.95	D	13904	301	2.16	10158	73.06	10413	53.6205
HBV10	14	720	Ringlander-2	23.67	D	55717	92	0.17	52783	94.73	53667	49.557
HBV10	15	709	Ringlander-2	16.23	B	31992	88	0.28	23291	72.8	29478	69.1109
HBV10	16	834	Ringlander-2	25.15	E	34537	892	2.58	26725	77.38	31117	60.1589
HBV10	17	693	Ringlander-2	25.05	A	115593	101687	87.97	8073	6.98	10165	49.2515
HBV10	18	757	Ringlander-2	18.82	A	29660	37	0.12	24120	81.32	28437	67.4305
HBV10	19	663	Ringlander-2	23.78	C	51851	74	0.14	42426	81.82	49463	79.4378
HBV10	20	810	Ringlander-2	20.78	A	741	3	0.4	640	86.37	722	30.6141
HBV10	21	798	Ringlander-2	23.77	A	1956	39	1.99	1495	76.43	1775	30.6141
HBV10	22	666	Ringlander-2	23.47	D	1095	49	4.47	980	89.5	1021	42.1937
HBV10	23	750	Ringlander-2	29.33	A	2040	1128	55.29	678	33.24	798	30.5225
HBV10	24	684	Ringlander-2	27.75	A	575	524	91.13	37	6.43	40	0
HBV10	25	853	Ringlander-2	18.98	C	96144	78	0.08	74082	77.05	91111	88.0232
HBV10	26	764	Ringlander-2	27.82	C	13259	95	0.72	7627	57.52	9942	32.1723
HBV10	27	843	Ringlander-2	26.45	E	37663	59	0.16	32604	86.57	35733	61.656
HBV10	28	708	Ringlander-2	21.80	D	84165	74	0.09	80067	95.13	81485	78.5518
HBV10	29	839	Ringlander-2	24.73	D	31957	5607	17.55	22580	70.66	23129	60.7394
HBV10	30	735	Ringlander-2	30.96	B	11601	629	5.42	8279	71.36	8962	39.3828
HBV10	31	931	Ringlander-2	26.74	E	30943	30	0.1	26144	84.49	28565	62.4809
HBV10	32	822	Ringlander-2	24.80	E	7570	73	0.96	5343	70.58	5919	27.3755
HBV10	33	689	Ringlander-2	19.95	B	19913	12	0.06	13106	65.82	18565	83.7764
HBV10	34	927	Ringlander-2	20.88	B	61072	25	0.04	47217	77.31	57382	50.5652
HBV10	35	650	Ringlander-2	16.54	C	47058	1619	3.44	34260	72.8	43399	73.3883
HBV10	36	673	Ringlander-2	21.03	C	39772	69	0.17	31888	80.18	37667	76.2909
HBV10	37	861	Ringlander-2	21.29	D	40446	35	0.09	38759	95.83	39174	51.0541
HBV10	38	777	Ringlander-2	25.76	E	11008	105	0.95	7275	66.09	8324	40.5744
HBV11	49	956	Ringlander-1	22.96	B	19030	1872	9.84	11495	60.4	13858	65.0168
HBV11	50	842	Ringlander-1	17.15	D	172879	368	0.21	164375	95.08	168650	98.4723
HBV11	51	907	Ringlander-1	23.01	E	21372	1785	8.35	10655	49.85	12370	40.9105
HBV11	52	877	Ringlander-1	21.47	A	27611	178	0.64	22864	82.81	25351	49.7403
HBV11	53	996	Ringlander-1	26.87	D	4921	1185	24.08	1180	23.98	1283	54.6899
HBV11	54	835	Ringlander-1	26.76	D	9834	1210	12.3	4741	48.21	4862	51.0235
HBV11	55	796	Ringlander-1	13.04	B	18579	53	0.29	14722	79.24	17596	60.831
HBV11	56	697	Ringlander-1	27.86	D	6599	167	2.53	3750	56.83	3824	30.9196
HBV11	57	688	Ringlander-1	25.73	C	9379	449	4.79	4896	52.2	6346	61.656
HBV11	58	624	Ringlander-1	20.56	A	8127	78	0.96	6668	82.05	7207	38.5273
HBV11	59	890	Ringlander-1	22.66	A	22693	515	2.27	15831	69.76	19026	48.121
HBV11	60	885	Ringlander-1	22.03	E	24698	663	2.68	19517	79.02	21425	64.2224
HBV11	61	935	Ringlander-1	27.95	D	5656	377	6.67	1191	21.06	1320	50.3514
HBV11	62	720	Ringlander-1	23.67	D	9124	95	1.04	7693	84.32	7864	39.3828
HBV11	63	709	Ringlander-1	16.23	B	59578	430	0.72	47590	79.88	56327	74.5188
HBV11	64	834	Ringlander-1	25.15	E	18927	711	3.76	11113	58.72	13049	66.85
HBV11	65	693	Ringlander-1	25.05	A	177145	156100	88.12	12335	6.96	15661	48.2432
HBV11	66	757	Ringlander-1	18.82	A	39162	217	0.55	31514	80.47	37019	61.656
HBV11	67	663	Ringlander-1	23.78	C	6874	308	4.48	144	2.09	435	24.0758
HBV11	68	810	Ringlander-1	20.78	A	38244	286	0.75	29430	76.95	35118	61.8698
HBV11	69	798	Ringlander-1	23.77	A	837	66	7.89	83	9.92	98	9.86862
HBV11	70	666	Ringlander-1	23.47	D	17568	312	1.78	14421	82.09	15143	54.2621
HBV11	71	750	Ringlander-1	29.33	A	2348	936	39.86	610	25.98	752	30.1864
HBV11	72	684	Ringlander-1	27.75	A	1051	223	21.22	244	23.22	287	20.2872
HBV11	73	853	Ringlander-1	18.98	C	3022	34	1.13	2014	66.64	2436	47.6321
HBV11	74	764	Ringlander-1	27.82	C	1284	74	5.76	574	44.7	711	25.5423
HBV11	75	843	Ringlander-1	26.45	E	10248	152	1.48	5392	52.62	5964	57.1036
HBV11	76	708	Ringlander-1	21.80	D	15030	109	0.73	12749	84.82	13202	69.0804
HBV11	77	839	Ringlander-1	24.73	D	2322	158	6.8	1110	47.8	1137	39.8411
HBV11	78	735	Ringlander-1	30.96	B	3001	408	13.6	489	16.29	567	32.2334
HBV11	79	822	Ringlander-1	24.80	E	7288	522	7.16	3501	48.04	3880	33.0278
HBV11	80	689	Ringlander-1	19.95	B	59588	187	0.31	47733	80.11	56646	88.176
HBV11	81	927	Ringlander-1	20.88	B	40364	176	0.44	32811	81.29	37921	53.6511
HBV11	82	650	Ringlander-1	16.54	C	52729	1445	2.74	41169	78.08	47170	80.6294
HBV11	83	673	Ringlander-1	21.03	C	24321	140	0.58	19346	79.54	22184	60.8616
HBV11	84	861	Ringlander-1	21.29	D	49425	288	0.58	43939	88.9	45020	51.7874
HBV11	85	777	Ringlander-1	25.76	E	1836	67	3.65	981	53.43	1070	37.3052
HBV11	86	931	Ringlander-1	26.74	E	2758	48	1.74	1634	59.25	1882	40.941
HBV11	87	813	Ringlander-1	28.90	D	908	128	14.1	209	23.02	219	19.9817
HBV11	88	726	Ringlander-1	30.96	D	7053	111	1.57	104	1.47	124	11.7018
HBV11	89	811	Ringlander-1	29.25	B	4885	169	3.46	1663	34.04	2246	30.6752
HBV11	90	606	Ringlander-1	29.52	E	5441	560	10.29	1275	23.43	1537	46.1045
HBV11	91	773	Ringlander-1	28.33	A	3986	196	4.92	1937	48.6	2630	30.5836
HBV11	92	872	Ringlander-1	29.76	D	35292	31912	90.42	138	0.39	174	15.6737
HBV11	93	982	Ringlander-1	31.91	B	135938	128543	94.56	583	0.43	770	39.4134
HBV11	94	831	Ringlander-1	31.03	D	415509	395002	95.06	2992	0.72	3614	60.3422
HBV11	95	980	Ringlander-1	27.60	B	3041	172	5.66	663	21.8	864	30.6141
HBV12	01	879	Ringlander-1	30.07	D	3196	36	1.13	31	0.97	35	0
HBV12	02	712	Ringlander-1	27.54	D	10979	1097	9.99	6915	62.98	7143	9.83807
HBV12	03	706	Ringlander-1	29.83	B	4777	11	0.23	186	3.89	226	10.6324
HBV12	04	913	Ringlander-1	27.54	D	11448	784	6.85	8222	71.82	8388	50.8708
HBV12	05	753	Ringlander-1	27.55	C	69296	18	0.03	54059	78.01	67320	97.6169
HBV12	06	701	Ringlander-1	27.7	A	3137	28	0.89	1046	33.34	1179	20.44
HBV12	07	854	Ringlander-1	29.68	A	3634	47	1.29	76	2.09	87	6.63
HBV12	08	759	Ringlander-1	29.24	C	5184	202	3.9	2372	45.76	2954	30.4919
HBV12	09	754	Ringlander-1	28.32	D	15377	707	4.6	8163	53.09	9672	32.2945
HBV12	10	604	Ringlander-1	29.59	E	2693	90	3.34	724	26.88	791	29.3003
HBV12	11	871	Ringlander-1	29.81	B	4257	35	0.82	1671	39.25	2125	31.5613
HBV12	12	897	Ringlander-1	31.23	D	30352	22436	73.92	6168	20.32	6430
HBV12	13	983	Ringlander-1	25.74	A	12533	4565	36.42	4499	35.9	5811	40.5744
HBV12	14	654	Ringlander-1	22.98	D	21399	1426	6.66	18146	84.8	18636	49.4042
HBV12	15	837	Ringlander-1	28.73	D	15632	73	0.47	12183	77.94	12318	51.0235
HBV12	16	851	Ringlander-1	23.86	A	24650	342	1.39	18835	76.41	21642	47.0822
HBV12	17	936	Ringlander-1	28.64	B	2718	77	2.83	1074	39.51	1273	31.103
HBV12	18	977	Ringlander-1	23.63	E	24805	636	2.56	19141	77.17	22133	40.6966
HBV12	19	825	Ringlander-1	25.93	B	18784	1488	7.92	11892	63.31	15293	47.4794
HBV12	20	647	Ringlander-1	28.26	A	9004	520	5.78	6053	67.23	7546	40.8188
HBV12	21	676	Ringlander-1	26.91	A	4425	136	3.07	975	22.03	1451	30.553
HBV12	22	682	Ringlander-1	25.91	A	10002	197	1.97	6775	67.74	7760	40.941
HBV12	23	783	Ringlander-1	27.9	D	5294	97	1.83	2154	40.69	2286	36.572
HBV12	24	881	Ringlander-1	25.76	D	11711	22	0.19	9095	77.66	9541	49.1903
HBV12	25	795	Ringlander-1	24.71	A	22548	8633	38.29	7897	35.02	10471	50.1375
HBV12	26	856	Ringlander-1	27.9	D	15945	5	0.03	15125	94.86	15417	77.0852
HBV12	27	767	Ringlander-1	26.05	A	2149	269	12.52	38	1.77	49	0
HBV12	28	940	Ringlander-1	25.86	D	25183	27	0.11	22733	90.27	22963	59.945
HBV12	29	619	Ringlander-1	24.69	D	11030	24	0.22	9843	89.24	10127	49.557
HBV12	30	997	Ringlander-1	27.02	D	31913	22595	70.8	6930	21.72	7059	42.0409
HBV12	31	763	Ringlander-1	25.02	D	8425	89	1.06	6453	76.59	6514	50.718
